# Environmental statistics and sensory experience shape patch foraging strategies in *Drosophila* larvae

**DOI:** 10.64898/2026.03.27.714746

**Authors:** Akhila Mudunuri, Klára Tučková, Ahmed El Hady, Katrin Vogt

## Abstract

Animals foraging in patchy environments must balance exploiting current resources with exploring for better alternatives to maximize resource intake and to survive. However, the neural and computational mechanisms underlying such adaptive decisions have just recently begun to be understood. Using *Drosophila* larvae as an experimentally tractable model, we combine long-timescale behavioral tracking in controlled patchy environments with varying statistics, along with quantitative analysis and computational modeling, to dissect foraging decision strategies. We show that larvae flexibly adjust their behavior according to both the quality and valence of available resources, shaped by prior foraging experience. A simple integration model recapitulates larval patch-leaving behavior, with model parameters tuned by environmental statistics and foraging history. Together, these findings establish *Drosophila* larvae as a powerful system for studying adaptive foraging and for uncovering the neural circuit mechanisms that implement experience-dependent foraging decisions.
