## Supplemental Dataset S1 for "Environmental statistics and sensory experience shape patch foraging strategies in *Drosophila* larvae"

### Sheet: Sheet1
Fig. 1				Fig. 2				Fig. 3				Fig. 4				Fig. S1				Fig. S2				Fig. S3
Fig. 1D				Fig. 2D				Fig. 3D				Fig. 4A				Fig. S1B				Fig. S2B				Fig. S3B
Comparison - Patch Residence Time	p value			Comparison - Patch Residence Time	p value			Patch Residence Time	p value			Comparison - Patch Residence Time	p value			Comparison - Patch Residence Time	p value			Comparison - Patch Residence Time	p value			Correlation Plot	R2
Agar / 0.1M Fructose	8.15154e-05			Agar / 0.1M Salt	0.041789			0.1M Fructose/1M Fructose	0.000407852			0.1M to 0.1M Hom	0.4933			Agar / 0.1M Fructose	0.00202695			Agar / 0.1M Salt	0.693588			0.1M Fructose	0.693
Agar / 1M Fructose	0.000139772			Agar / 1M Salt	0.693588							0.1M to 0.1M Hetero	0.6953			Agar / 1M Fructose	0.0255746			Agar / 1M Salt	0.645764			1M Fructose	0.565
0.1M Fructose / 1M Fructose	0.843831			0.1M Salt / 1M Salt	0.100668			MSD	Slope	R2		0.1M to 1M Hetero	0.003906			0.1M Fructose / 1M Fructose	1			0.1M Salt / 1M Salt	0.430708
								0.1M Fructose	0.256	0.991		1M to 1M Hom	0.5543											Fig. S3C
Fig. 1E				Fig. 1E				1M Fructose	0.079	0.965		1M to 1M Hetero	0.1928			Fig. S1C				Fig. S2C				Comparison - Patch Entries	p value
MSD	Slope	R2		MSD	Slope	R2						1M to 0.1M Hetero	0.03125			Correlation Plot	R2			Correlation Plot	R2			0.1M Fructose/1M Fructose	3.01498e-06
Agar	1.3636	0.995		Agar	1.3636	0.995		Fig. 3H								Agar	0.71			Agar	0.71
0.1M Fructose	0.41401	1		0.1M Salt	1.00269	0.997		Patch Residence Time	p value			Fig. 4B				0.1M Fructose	0.445			0.1M Salt	0.739			Fig. S3D
1M Fructose	0.40739	0.999		1M Salt	1.4092	0.999		0.1M Salt/1M Salt	1.65923e-05			Second patch	p value			1M Fructose	0.539			1M Salt	0.391			Comparison - PRT over time	p value
												0.1M	0.161251											0.1M Fructose	0.00025
Fig. 1F				Fig. 2F				MSD	Slope	R2		1M	0.00092661			Fig. S1E				Fig. S2E				1M Fructose	0.50096
Comparison - Travel Time	p value			Comparison - Travel Time	p value			0.1M Salt	0.383	0.974						Comparison - PatchEntries	p value			Comparison - PatchEntries	p value
Agar / 0.1M Fructose	1			Agar / 0.1M Salt	0.0877681			1M Salt	0.559	0.975		Fig. 4D				Agar / 0.1M Fructose	0.00851187			Agar / 0.1M Salt	0.0150296			Fig. S3E
Agar / 1M Fructose	0.55453			Agar / 1M Salt	0.0659711							Comparison - Patch Residence Time	p value			Agar / 1M Fructose	0.00080852			Agar / 1M Salt	0.080975			Comparison - OnPatch Speed	p value
0.1M Fructose / 1M Fructose	0.511406			0.1M Salt / 1M Salt	0.000638803							0.1M to 0.1M Hom	0.9909			0.1M Fructose / 1M Fructose	0.576417			0.1M Salt / 1M Salt	0.000553839			0.1M Fructose/1M Fructose	1.656e-09
												0.1M to 0.1M Hetero	0.8536
												0.1M to 1M Hetero	0.03429			Comparison - WithThresholding	p value			Comparison - WithThresholding	p value			Fig. S3G
												1M to 1M Hom	0.7071			Agar / 0.1M Fructose	0.146033			Agar / 0.1M Salt	0.597701			Correlation Plot	R2
												1M to 1M Hetero	0.6406			Agar / 1M Fructose	0.574463			Agar / 1M Salt	0.0924617			0.1M Salt	0.791
												1M to 0.1M Hetero	0.5754			0.1M Fructose / 1M Fructose	0.716445			0.1M Salt / 1M Salt	0.01018			1M Salt	0.635
												FIg. 4E				Fig. S1F				Fig. S2F				Fig. S3H
												Second patch	p value			Comparison - PRT over time	p value			Comparison - PRT over time	p value			Comparison - Patch Entries	p value
												0.1M	0.608515			Agar	0.0012			Agar	0.0012			0.1M Salt / 1M Salt	7.21413e-05
												1M	0.493882			0.1M Fructose	0.76812			0.1M Salt	0.05363
																1M Fructose	0.55211			1M Salt	0.90183			Fig. S3I
																								Comparison - PRT over time	p value
																Fig. S1G				Fig. S2G				0.1M Salt	0.04476
																Comparison - OnPatch Speed	p value			Comparison - OnPatch Speed	p value			1M Salt	0.82033
																Agar / 0.1M Fructose	0.130968			Agar / 0.1M Salt	0.030239
																Agar / 1M Fructose	0.0255746			Agar / 1M Salt	0.430708			Fig. S3J
																0.1M Fructose / 1M Fructose	0.645764			0.1M Salt / 1M Salt	0.0151153			Comparison - OnPatch Speed	p value
																								0.1M Salt / 1M Salt	2.012e-05
																Comparison - OffPatch Speed	p value			Comparison - OffPatch Speed	p value
																Agar / 0.1M Fructose	0.645764			Agar / 0.1M Salt	0.511406
																Agar / 1M Fructose	0.843831			Agar / 1M Salt	0.237218
																0.1M Fructose / 1M Fructose	0.843831			0.1M Salt / 1M Salt	0.693588
																Fig. S1H				Fig. S2H
																MSD	Slope	R2		MSD	Slope	R2
																Agar	0.48291	0.992		Agar	0.48291	0.992
																0.1M Fructose	0.35253	0.996		0.1M Salt	0.42018	0.997
																1M Fructose	0.37098	0.997		1M Salt	0.38033	0.993
																Fig. S1I				Fig. S2I
																Comparison - Travel time over time	p value			Comparison - Travel time over time	p value
																Agar	0.31598			Agar	0.31598
																0.1M Fructose	0.00851			0.1M Salt	0.12137
																1M Fructose	0.3839			1M Salt	0.30388
																Fig. S1J				Fig. S2J
																Comparison - BorderOccupancy	p value			Comparison - BorderOccupancy	p value
																Agar / 0.1M Fructose	0.895514			Agar / 0.1M Salt	0.430708
																Agar / 1M Fructose	0.0356164			Agar / 1M Salt	0.742666
																0.1M Fructose / 1M Fructose	0.056873			0.1M Salt / 1M Salt	0.645764
																Comparison - RestOccupancy	p value			Comparison - RestOccupancy	p value
																Agar / 0.1M Fructose	1			Agar / 0.1M Salt	0.324636
																Agar / 1M Fructose	0.030239			Agar / 1M Salt	0.742666
																0.1M Fructose / 1M Fructose	0.0215461			0.1M Salt / 1M Salt	0.55453
																Comparison - CenterOccupancy	p value			Comparison - CenterOccupancy	p value
																Agar / 0.1M Fructose	0.430708			Agar / 0.1M Salt	0.693588
																Agar / 1M Fructose	0.645764			Agar / 1M Salt	0.393302
																0.1M Fructose / 1M Fructose	0.645764			0.1M Salt / 1M Salt	0.792813
